# Seasonal tissue-specific gene expression reveals reproductive and stress-related transcriptional systems in wild crown-of-thorns starfish

**DOI:** 10.1101/2023.12.18.572276

**Authors:** Marie Morin, Mathias Jönsson, Conan K. Wang, David J. Craik, Sandie M. Degnan, Bernard M. Degnan

## Abstract

Animals are influenced by the season, yet we know little about the changes that occur in most species throughout the year. This is particularly true in tropical marine animals that experience relatively small annual temperature and daylight changes. Like many coral reef inhabitants, the crown-of-thorns starfish (COTS), well known as a notorious consumer of corals and destroyer of coral reefs, reproduces exclusively in the summer. By comparing gene expression in seven somatic tissues procured from wild COTS sampled on the Great Barrier Reef, we identified more than 2,000 protein-coding genes that change significantly between summer and winter. COTS genes that appear to mediate conspecific communication – including both signalling factors released into the surrounding sea water and cell surface receptors – are upregulated in external secretory and sensory tissues in the summer, often in a sex-specific manner. The sexually dimorphic gene expression appears to be underpinned by sex- and season-specific transcription factors (TFs) and gene regulatory programs. There are over 100 TFs that are seasonally expressed, 86% of which are significantly upregulated in the summer. Six nuclear receptors are upregulated in all tissues in the summer, suggesting that systemic seasonal changes are hormonally controlled, as occurs in vertebrates. Unexpectedly, there is a suite of stress-related chaperone proteins and TFs, including HIFα, ATF3, C/EBP, CREB and NF-κB, that are uniquely co-expressed in gravid females. The upregulation of these stress proteins in the summer suggests the demands of oogenesis in this highly fecund starfish affects protein stability and turnover in somatic cells. Together, these circannual changes in COTS gene expression provide novel insights into seasonal changes in this coral reef pest and have the potential to identify vulnerabilities for targeted biocontrol.
