## Supplemental figures and tables for "Seasonal tissue-specific gene expression reveals reproductive and stress-related transcriptional systems in wild crown-of-thorns starfish": S1 Table.xlsx

### Sheet: Mapping_rate
BOWTIE2 mapping rates
#sample	Tissue	Condition	total reads	not_aligned	aligned_once	multi_aligned	% mapped
Co_S_F_A_D_SU1_sample_0001	Coelomocytes	Female	20437687	7011359	12910138	516190	0.6569
Co_S_F_A_D_SU1_sample_0002	Coelomocytes	Female	6196664	2009383	3929060	258221	0.6757
Co_S_F_A_D_SU1_sample_0003	Coelomocytes	Female	23726681	7349223	15584462	792996	0.6903			Average mapping rate
Co_S_F_A_L_SU1_sample_0010	Coelomocytes	Female	1910252	664017	1103157	143078	0.6524				total	not_aligned	aligned_once	% mapped
Co_S_F_S_D_SU1_sample_0005	Coelomocytes	Female	4283125	1437539	2633881	211705	0.6644			Coelomocytes	1.04032e+07	3.51494e+06	6.88827e+06	66.6088
Co_S_F_S_D_SU1_sample_0006	Coelomocytes	Female	21968179	7597004	13818653	552522	0.6542			Papulae	9.72592e+06	3.24937e+06	6.47655e+06	67.0965
Co_S_F_S_D_SU1_sample_0012	Coelomocytes	Female	7703787	2436378	4984216	283193	0.6837			Radial nerve	1.07341e+07	3.15784e+06	7.5763e+06	69.9553
Co_S_F_S_D_SU1_sample_0013	Coelomocytes	Female	5939852	1995116	3721950	222786	0.6641			Sensory tentacles	1.09532e+07	3.12685e+06	7.82634e+06	71.4405
Co_S_M_A_L_SU1_sample_0007	Coelomocytes	Male	4208405	1187777	2811989	208639	0.7178			Skin	1.14427e+07	2.59842e+06	8.84428e+06	77.104
Co_S_M_A_L_SU1_sample_0008	Coelomocytes	Male	23078145	9482694	13012188	583263	0.5891			Spines	1.06058e+07	3.25479e+06	7.351e+06	68.7221
Co_S_M_A_L_SU1_sample_0009	Coelomocytes	Male	6465859	2530237	3751409	184213	0.6087			Tube feet	8.93556e+06	2.98745e+06	5.94811e+06	66.7525
Co_S_M_A_L_SU1_sample_0011	Coelomocytes	Male	13161771	3980369	8758075	423327	0.6976
Co_S_M_S_D_SU1_sample_0004	Coelomocytes	Male	12590675	3989866	8209147	391662	0.6831
Co_W_X_S_D_SU1_sample_0015	Coelomocytes	Winter	5047411	1659805	3190242	197364	0.6712
Co_W_X_S_D_SU1_sample_0016	Coelomocytes	Winter	9398093	3109912	5813882	474299	0.6691
Co_W_X_S_D_SU1_sample_0017	Coelomocytes	Winter	2496401	905318	1472378	118705	0.6374
Co_W_X_S_D_SU1_sample_0018	Coelomocytes	Winter	8241713	2408055	5402398	431260	0.7078
Pa_S_F_A_D_SU1_sample_0001	Papulae	Female	6668446	2100106	3655677	912663	0.6851
Pa_S_F_A_D_SU1_sample_0002	Papulae	Female	5873494	1966121	2879018	1028355	0.6653
Pa_S_F_A_D_SU1_sample_0003	Papulae	Female	8667615	2757720	4862765	1047130	0.6818
Pa_S_F_A_L_SU1_sample_0010	Papulae	Female	8479961	2950866	4499015	1030080	0.652
Pa_S_F_S_D_SU1_sample_0005	Papulae	Female	9303452	3241016	5239199	823237	0.6516
Pa_S_F_S_D_SU1_sample_0006	Papulae	Female	11290854	3791796	6509477	989581	0.6642
Pa_S_F_S_D_SU1_sample_0012	Papulae	Female	22991148	8430463	12865353	1695332	0.6333
Pa_S_F_S_D_SU1_sample_0013	Papulae	Female	9414757	3129257	5170148	1115352	0.6676
Pa_S_M_A_L_SU1_sample_0007	Papulae	Male	7020899	2067873	4029982	923044	0.7055
Pa_S_M_A_L_SU1_sample_0008	Papulae	Male	9155206	2965241	4960982	1228983	0.6761
Pa_S_M_A_L_SU1_sample_0009	Papulae	Male	3941986	1291909	1937442	712635	0.6723
Pa_S_M_A_L_SU1_sample_0011	Papulae	Male	19059506	6439376	11541849	1078281	0.6621
Pa_S_M_S_D_SU1_sample_0004	Papulae	Male	9981348	3234158	5742989	1004201	0.676
Pa_W_X_A_D_SU1_sample_0015	Papulae	Winter	13527066	4442841	7951516	1132709	0.6716
Pa_W_X_S_D_SU1_sample_0014	Papulae	Winter	12764081	4334636	7112041	1317404	0.6604
Pa_W_X_S_D_SU1_sample_0016	Papulae	Winter	11841802	4070654	6422699	1348449	0.6562
Pa_W_X_S_D_SU1_sample_0017	Papulae	Winter	6323957	2063818	3621824	638315	0.6737
Pa_W_X_S_D_SU1_sample_0018	Papulae	Winter	7407530	2390727	4419784	597019	0.6773
Pa_W_X_S_D_SU1_sample_0019	Papulae	Winter	7628180	2351597	4708741	567842	0.6917
Pa_W_X_S_D_SU1_sample_0020	Papulae	Winter	3177087	967282	1763111	446694	0.6955
RN_S_F_A_D_SU1_sample_0001	Radial nerve	Female	9390518	2900509	6115411	374598	0.6911
RN_S_F_A_D_SU1_sample_0002	Radial nerve	Female	53282573	15987673	35456141	1838759	0.6999
RN_S_F_A_D_SU1_sample_0003	Radial nerve	Female	23898728	6887502	16212675	798551	0.7118
RN_S_F_A_L_SU1_sample_0010	Radial nerve	Female	14186671	4355107	9354628	476936	0.693
RN_S_F_S_D_SU1_sample_0005	Radial nerve	Female	5940281	1815942	3905175	219164	0.6943
RN_S_F_S_D_SU1_sample_0006	Radial nerve	Female	2333273	818479	1402157	112637	0.6492
RN_S_F_S_D_SU1_sample_0012	Radial nerve	Female	1794750	630452	1076279	88019	0.6487
RN_S_F_S_D_SU1_sample_0013	Radial nerve	Female	1507354	447803	982634	76917	0.7029
RN_S_M_A_L_SU1_sample_0008	Radial nerve	Male	1381418	412263	883352	85803	0.7016
RN_S_M_A_L_SU1_sample_0009	Radial nerve	Male	19404994	5361487	13269982	773525	0.7237
RN_S_M_A_L_SU1_sample_0011	Radial nerve	Male	923637	291732	574351	57554	0.6841
RN_S_M_S_D_SU1_sample_0004	Radial nerve	Male	2087594	651955	1330473	105166	0.6877
RN_W_X_A_D_SU1_sample_0015	Radial nerve	Winter	8265772	2453700	5479788	332284	0.7031
RN_W_X_S_D_SU1_sample_0014	Radial nerve	Winter	18057941	4961136	12348666	748139	0.7253
RN_W_X_S_D_SU1_sample_0016	Radial nerve	Winter	19402577	5838298	12857155	707124	0.6991
RN_W_X_S_D_SU1_sample_0017	Radial nerve	Winter	3377067	998817	2221771	156479	0.7042
RN_W_X_S_D_SU1_sample_0018	Radial nerve	Winter	6214231	1771224	4235601	207406	0.715
RN_W_X_S_D_SU1_sample_0019	Radial nerve	Winter	5391278	1400943	3783572	206763	0.7401
RN_W_X_S_D_SU1_sample_0020	Radial nerve	Winter	7107909	2013933	4853601	240375	0.7167
ST_S_F_A_D_SU1_sample_0001	Sensory tentacles	Female	4449254	1321745	2728263	399246	0.7029
ST_S_F_A_D_SU1_sample_0002	Sensory tentacles	Female	6879136	1821706	4107245	950185	0.7352
ST_S_F_A_D_SU1_sample_0003	Sensory tentacles	Female	14870429	4299684	9147899	1422846	0.7109
ST_S_F_A_L_SU1_sample_0010	Sensory tentacles	Female	8860271	2340923	5627294	892054	0.7358
ST_S_F_S_D_SU1_sample_0005	Sensory tentacles	Female	8126620	2270569	4931705	924346	0.7206
ST_S_F_S_D_SU1_sample_0006	Sensory tentacles	Female	32009520	9443530	20928329	1637661	0.705
ST_S_F_S_D_SU1_sample_0012	Sensory tentacles	Female	4016981	1085002	2131071	800908	0.7299
ST_S_F_S_D_SU1_sample_0013	Sensory tentacles	Female	8873154	2388562	5632608	851984	0.7308
ST_S_M_A_L_SU1_sample_0007	Sensory tentacles	Male	9759891	2449125	6525600	785166	0.7491
ST_S_M_A_L_SU1_sample_0008	Sensory tentacles	Male	9952396	3071791	5916148	964457	0.6914
ST_S_M_A_L_SU1_sample_0009	Sensory tentacles	Male	4243606	1463277	2329381	450948	0.6552
ST_S_M_A_L_SU1_sample_0011	Sensory tentacles	Male	9804203	2933733	6007410	863060	0.7008
ST_S_M_S_D_SU1_sample_0004	Sensory tentacles	Male	7363676	2109578	4218721	1035377	0.7135
ST_W_X_S_D_SU1_sample_0014	Sensory tentacles	Winter	8704696	2480321	5415921	808454	0.7151
ST_W_X_S_D_SU1_sample_0016	Sensory tentacles	Winter	16415197	4787022	10403457	1224718	0.7084
ST_W_X_S_D_SU1_sample_0017	Sensory tentacles	Winter	7231935	2027090	4406928	797917	0.7197
ST_W_X_S_D_SU1_sample_0018	Sensory tentacles	Winter	10230964	2785001	6470573	975390	0.7278
ST_W_X_S_D_SU1_sample_0019	Sensory tentacles	Winter	11324126	3417903	6714336	1191887	0.6982
ST_W_X_S_D_SU1_sample_0020	Sensory tentacles	Winter	24994488	6913542	16483574	1597372	0.7234
Sk_S_F_A_D_SU1_sample_0001	Skin	Female	11466300	2744725	8393312	328263	0.7606
Sk_S_F_A_D_SU1_sample_0002	Skin	Female	9628637	2166490	6665196	796951	0.775
Sk_S_F_A_D_SU1_sample_0003	Skin	Female	35005518	8100211	25710479	1194828	0.7686
Sk_S_F_A_L_SU1_sample_0010	Skin	Female	4297999	965020	2911256	421723	0.7755
Sk_S_F_S_D_SU1_sample_0005	Skin	Female	37847717	8216504	28514960	1116253	0.7829
Sk_S_F_S_D_SU1_sample_0006	Skin	Female	6001655	1416663	4040821	544171	0.764
Sk_S_F_S_D_SU1_sample_0012	Skin	Female	1990609	451787	1177693	361129	0.773
Sk_S_F_S_D_SU1_sample_0013	Skin	Female	6629217	1482492	4612813	533912	0.7764
Sk_S_M_A_L_SU1_sample_0007	Skin	Male	3480373	693728	2003387	783258	0.8007
Sk_S_M_A_L_SU1_sample_0008	Skin	Male	2957401	584671	1714211	658519	0.8023
Sk_S_M_A_L_SU1_sample_0009	Skin	Male	3698479	824202	2408345	465932	0.7772
Sk_S_M_A_L_SU1_sample_0011	Skin	Male	3299879	1110952	1673988	514939	0.6633
Sk_S_M_S_D_SU1_sample_0004	Skin	Male	27444374	6295233	20386653	762488	0.7706
Sk_W_X_A_D_SU1_sample_0015	Skin	Winter	5588571	1225952	3660898	701721	0.7806
Sk_W_X_S_D_SU1_sample_0014	Skin	Winter	31519072	7220136	23128777	1170159	0.7709
Sk_W_X_S_D_SU1_sample_0016	Skin	Winter	5346554	1288029	3354979	703546	0.7591
Sk_W_X_S_D_SU1_sample_0017	Skin	Winter	7379424	1649706	4950330	779388	0.7764
Sk_W_X_S_D_SU1_sample_0018	Skin	Winter	7822368	1682456	5240617	899295	0.7849
Sk_W_X_S_D_SU1_sample_0019	Skin	Winter	7020135	1547605	4766801	705729	0.7795
Sk_W_X_S_D_SU1_sample_0020	Skin	Winter	10429832	2301916	7234806	893110	0.7793
Sp_S_F_A_D_SU1_sample_0001	Spines	Female	2747361	846929	1393648	506784	0.6917
Sp_S_F_A_D_SU1_sample_0002	Spines	Female	6749874	2180619	3924582	644673	0.6769
Sp_S_F_A_D_SU1_sample_0003	Spines	Female	5986883	1873337	3485651	627895	0.6871
Sp_S_F_A_L_SU1_sample_0010	Spines	Female	11406911	3677486	6936640	792785	0.6776
Sp_S_F_S_D_SU1_sample_0005	Spines	Female	2024610	697313	922597	404700	0.6556
Sp_S_F_S_D_SU1_sample_0006	Spines	Female	12569782	4324931	7442237	802614	0.6559
Sp_S_F_S_D_SU1_sample_0012	Spines	Female	6597689	2386647	3554402	656640	0.6383
Sp_S_F_S_D_SU1_sample_0013	Spines	Female	2263819	716812	1125383	421624	0.6834
Sp_S_M_A_L_SU1_sample_0007	Spines	Male	9489320	2892982	5916322	680016	0.6951
Sp_S_M_A_L_SU1_sample_0008	Spines	Male	27024217	8557601	17162682	1303934	0.6833
Sp_S_M_A_L_SU1_sample_0009	Spines	Male	1550936	448466	746124	356346	0.7108
Sp_S_M_A_L_SU1_sample_0011	Spines	Male	4978071	1660686	2844176	473209	0.6664
Sp_S_M_S_D_SU1_sample_0004	Spines	Male	2125232	597176	987998	540058	0.719
Sp_W_X_A_D_SU1_sample_0015	Spines	Winter	27605769	7978250	18120755	1506764	0.711
Sp_W_X_S_D_SU1_sample_0014	Spines	Winter	4105758	1320891	2328322	456545	0.6783
Sp_W_X_S_D_SU1_sample_0016	Spines	Winter	20223467	6184789	12941239	1097439	0.6942
Sp_W_X_S_D_SU1_sample_0017	Spines	Winter	41242259	11633661	26884376	2724222	0.7179
Sp_W_X_S_D_SU1_sample_0018	Spines	Winter	9708108	3004867	6074912	628329	0.6905
Sp_W_X_S_D_SU1_sample_0019	Spines	Winter	3109859	857549	1924539	327771	0.7242
TF_S_F_A_D_SU1_sample_0001	Tube feet	Female	6061011	2042440	3694763	323808	0.663
TF_S_F_A_D_SU1_sample_0002	Tube feet	Female	5175567	1585827	3219247	370493	0.6936
TF_S_F_A_D_SU1_sample_0003	Tube feet	Female	11080702	3444274	7069832	566596	0.6892
TF_S_F_A_L_SU1_sample_0010	Tube feet	Female	5965760	2043104	3564662	357994	0.6575
TF_S_F_S_D_SU1_sample_0005	Tube feet	Female	4072195	1295347	2514525	262323	0.6819
TF_S_F_S_D_SU1_sample_0006	Tube feet	Female	11764221	4134392	7112913	516916	0.6486
TF_S_F_S_D_SU1_sample_0012	Tube feet	Female	12116229	3851741	7671500	592988	0.6821
TF_S_F_S_D_SU1_sample_0013	Tube feet	Female	7553259	2518121	4633727	401411	0.6666
TF_S_M_A_L_SU1_sample_0007	Tube feet	Male	6963685	2042966	4520686	400033	0.7066
TF_S_M_A_L_SU1_sample_0008	Tube feet	Male	10663750	4430773	5747585	485392	0.5845
TF_S_M_A_L_SU1_sample_0009	Tube feet	Male	4724845	1986082	2493162	245601	0.5797
TF_S_M_A_L_SU1_sample_0011	Tube feet	Male	5284963	1751367	3194068	339528	0.6686
TF_S_M_S_D_SU1_sample_0004	Tube feet	Male	7188639	2297667	4501624	389348	0.6804
TF_W_X_A_D_SU1_sample_0015	Tube feet	Winter	20993206	6748077	13373542	871587	0.6786
TF_W_X_S_D_SU1_sample_0014	Tube feet	Winter	15664901	5493330	9479278	692293	0.6493
TF_W_X_S_D_SU1_sample_0016	Tube feet	Winter	20603223	6838572	12795624	969027	0.6681
TF_W_X_S_D_SU1_sample_0017	Tube feet	Winter	8548542	2900918	5310891	336733	0.6607
TF_W_X_S_D_SU1_sample_0018	Tube feet	Winter	6452420	1980117	4127620	344683	0.6931
TF_W_X_S_D_SU1_sample_0019	Tube feet	Winter	3097797	918008	2003127	176662	0.7037
TF_W_X_S_D_SU1_sample_0020	Tube feet	Winter	4736321	1445868	3024389	266064	0.6947
